# Parallel gene expression changes in ventral midbrain dopamine and GABA neurons during normal aging

**DOI:** 10.1101/2025.02.28.640868

**Authors:** Ana Luiza Drumond-Bock, Harris E. Blankenship, Kevin D. Pham, Kelsey A. Carter, Willard M. Freeman, Michael J. Beckstead

## Abstract

The consequences of aging can vary dramatically between different brain regions and cell types. In the ventral midbrain, dopaminergic neurons develop physiological deficits with normal aging that likely convey susceptibility to neurodegeneration. While nearby GABAergic neurons are thought to be more resilient, decreased GABA signaling in other areas nonetheless correlates with age-related cognitive decline and the development of degenerative diseases. Here, we used two novel cell type-specific Translating Ribosome Affinity Purification models to elucidate the impact of healthy brain aging on the molecular profiles of dopamine and GABA neurons in the ventral midbrain. By analyzing differential gene expression from young (6-10 month) and old (>21 month) mice, we detected commonalities in the aging process in both neuronal types, including increased inflammatory responses and upregulation of pro-survival pathways. Both cell types also showed downregulation of genes involved in synaptic connectivity and plasticity. Genes involved in serotonergic signaling were upregulated with age only in GABA neurons and not dopamine-releasing cells. In contrast, dopaminergic neurons showed alterations in genes connected with mitochondrial function and calcium signaling, which were markedly downregulated in male mice. Sex differences were detected in both neuron types, but in general were more prominent in dopamine neurons. Multiple sex effects correlated with the differential prevalence for neurodegenerative diseases such as Parkinson’s and Alzheimer’s seen in humans. In summary, these results provide insight into the connection between non-pathological aging and susceptibility to neurodegenerative diseases involving the ventral midbrain, and identify molecular phenotypes that could underlie homeostatic maintenance during normal aging.
