## Supplemental Table 4 for "Parallel gene expression changes in ventral midbrain dopamine and GABA neurons during normal aging"

### Sheet: CAS_Hahn_etal_2023
gene_symbol
Abca8a
Ahsa1
Aif1
Apod
B2m
Bcl2a1b
C1qa
C1qb
C1qc
C3ar1
C4b
Ccl6
Cd22
Cd300c2
Cd37
Cd48
Cd52
Cd68
Cd84
Chordc1
Cirbp
Csf3r
Cst7
Ctss
Ctsz
Cx3cr1
Cyba
Dnajb1
Fcer1g
Fcgr2b
Ftl1
Gfap
Gfm2
Gpnmb
Gpr17
H2-D1
H2-DMb1
H2-K1
H2-M3
H2-Q6
H2-Q7
Hexb
Hist3h2a
Hsph1
Hvcn1
Irf8
Itgax
Itgb2
Itgb5
Lag3
Laptm5
Lgals3bp
Lilrb4a
Lpcat2
Lsp1
Ly86
Lyz2
Mboat1
Mpeg1
Myo1f
Neat1
P4ha1
Pcdhb14
Pcdhb2
Pcdhb6
Pcdhb8
Pcdhb9
Pld4
Plek
Prss50
Psmb8
Ptpn6
Rbm3
Rsrp1
Slamf9
Slc11a1
Slc6a6
Tipin
Trem2
Tyrobp
Unc93b1
Zc3hav1

### Sheet: CAS_microglial
gene_symbol
Aif1
B2m
C1qa
C1qb
C1qc
C3ar1
Cd37
Cd48
Cd52
Cd68
Cd84
Csf3r
Ctss
Ctsz
Cx3cr1
Cyba
Fcer1g
Fcgr2b
H2-K1
Hexb
Hvcn1
Irf8
Itgb2
Itgb5
Lag3
Laptm5
Lpcat2
Lsp1
Ly86
Mpeg1
Myo1f
Pld4
Plek
Psmb8
Ptpn6
Slamf9
Slc11a1
Trem2
Tyrobp
Unc93b1

### Sheet: CAS_astrocytic
gene_symbol
C4b
Gfap

### Sheet: CAS_x_ABC
gene_symbol	DA neurons	GABA neurons
Hexb	Yes (very little)	Yes (Very little)
Apod	Yes (very little)	Yes (Very little)
Itgb5	Yes (subset/very little)	No
Gfm2	Yes (subset/little)	Yes (Very little)
Lpcat2	Yes (subset/little)	Yes (subset)
Lgals3bp	Yes (subset)	Yes (very little)
Neat1	Yes (subset)	Yes (subset)/very little)
Mboat1	Yes (subset)	Yes (subset)
Rbm3	Yes (subset)	Yes
Zc3hav1	Yes (subset)	No
Plek	Yes (little)	Yes (little)
B2m	Yes	Yes (subset/little)
H2-D1	Yes	Yes (little)
Tipin	Yes	Yes
Slc6a6	Yes	Yes
Rsrp1	Yes	Yes
P4ha1	Yes	Yes
Hsph1	Yes	Yes
Hist3h2a	Yes	Yes
Ftl1	Yes	Yes
Dnajb1	Yes	Yes
Cirbp	Yes	Yes
Chordc1	Yes	Yes
Ahsa1	Yes	Yes
H2-M3	Yes	No
Pcdhb9	No	Yes (very little)
Cx3cr1	No	Yes (subset/very little)
Pcdhb8	No	Yes (subset/little)
Pcdhb6	No	Yes (subset/little)
Pcdhb14	No	Yes (subset/little)
Ctsz	No	Yes (subset/little)
Cd22	No	Yes (small subset/ very little)
Lag3	No	Yes (small subset)
Unc93b1	No	No
Tyrobp	No	No
Trem2	No	No
Slc11a1	No	No
Slamf9	No	No
Ptpn6	No	No
Psmb8	No	No
Prss50	No	No
Pld4	No	No
Pcdhb2	No	No
Myo1f	No	No
Mpeg1	No	No
Lyz2	No	No
Ly86	No	No
Lsp1	No	No
Lilrb4a	No	No
Laptm5	No	No
Itgb2	No	No
Itgax	No	No
Irf8	No	No
Hvcn1	No	No
H2-Q7	No	No
H2-Q6	No	No
H2-K1	No	No
H2-DMb1	No	No
Gpr17	No	No
Gpnmb	No	No
Gfap	No	No
Fcgr2b	No	No
Fcer1g	No	No
Cyba	No	No
Ctss	No	No
Cst7	No	No
Csf3r	No	No
Cd84	No	No
Cd68	No	No
Cd52	No	No
Cd48	No	No
Cd37	No	No
Cd300c2	No	No
Ccl6	No	No
C4b	No	No
C3ar1	No	No
C1qc	No	No
C1qb	No	No
C1qa	No	No
Bcl2a1b	No	No
Aif1	No	No
Abca8a	No	No

### Sheet: CAS_Query
gene_symbol
Apod
Gfm2
Lgals3bp
Mboat1
Neat1
Rbm3
Zc3hav1
Ahsa1
Chordc1
Cirbp
Dnajb1
Ftl1
H2-D1
H2-M3
Hist3h2a
Hsph1
P4ha1
Rsrp1
Slc6a6
Tipin
Abca8a
Bcl2a1b
Ccl6
Cd22
Cd300c2
Cst7
Gpnmb
Gpr17
H2-DMb1
H2-Q6
H2-Q7
Itgax
Lilrb4a
Lyz2
Pcdhb14
Pcdhb2
Pcdhb6
Pcdhb8
Pcdhb9
Prss50

### Sheet: CAS_DAT
gene_symbol	log2FoldChange	pvalue	pAdj
Abca8a	0.6646	0.00133	0.0406
H2-D1	0.4756	0.000217	0.0135
Pcdhb9	0.4479	0.00086	0.0326
Rbm3	0.3967	0.0451	0.288
Zc3hav1	0.3799	0.00657	0.103
Pcdhb6	0.3187	0.123	0.462
Lgals3bp	0.3123	0.0553	0.32
Cirbp	0.2098	0.0995	0.417
Gfm2	0.2017	0.144	0.496
Ftl1	0.1276	0.261	0.624
Slc6a6	0.1021	0.464	0.78
H2-M3	0.1004	0.477	0.788
Dnajb1	0.0443	0.749	0.921
Apod	0.0087	0.955	0.986
Ahsa1	-0.0561	0.674	0.892
Rsrp1	-0.0867	0.535	0.821
Prss50	-0.1148	0.644	0.878
P4ha1	-0.1818	0.227	0.589
Chordc1	-0.2731	0.0281	0.225
Hsph1	-0.2762	0.0386	0.263
Tipin	-0.3081	0.0219	0.195

### Sheet: CAS_VGAT
gene_symbol	log2FoldChange	pvalue	pAdj
Rbm3	0.8266	0.031	0.35
Pcdhb9	0.8165	5.59e-19	2.39e-15
Pcdhb2	0.6939	0.001	0.0648
Neat1	0.6926	0.00357	0.127
Abca8a	0.572	0.0159	0.265
Pcdhb14	0.554	1.65e-08	2.61e-05
Lgals3bp	0.5306	8.32e-07	0.000561
Cirbp	0.4858	2.47e-08	2.88e-05
Pcdhb6	0.478	0.000729	0.0553
H2-M3	0.4171	0.00128	0.0745
Pcdhb8	0.3735	0.00539	0.158
Prss50	0.2617	0.183	0.659
Slc6a6	0.1514	0.047	0.415
Ftl1	0.0758	0.434	0.832
H2-D1	0.0629	0.457	0.845
Tipin	0.0101	0.917	0.987
Dnajb1	-0.0103	0.896	0.981
P4ha1	-0.0532	0.551	0.883
Ahsa1	-0.0552	0.342	0.782
Apod	-0.0683	0.769	0.951
Chordc1	-0.0913	0.222	0.699
Rsrp1	-0.0967	0.358	0.788
Gfm2	-0.2114	0.0276	0.331
Hsph1	-0.2298	0.00324	0.122
Gpr17	-0.2387	0.26	0.727
