## Supplemental Table 1 for "Parallel gene expression changes in ventral midbrain dopamine and GABA neurons during normal aging"

### Sheet: Sheet1
Reagent	Source	Identifier
Oligo: TGGCTGTTGGTGTAAAGTGG	Sequence: JAX / Reagent: IDT	DATIREScre - Forward
Oligo: GGACAGGGACATGGTTGACT	Sequence: JAX / Reagent: IDT	DATIREScre - Reverse - WR
Oligo: CCAAAAGACGGCAATATGGT	Sequence: JAX / Reagent: IDT	DATIREScre - Reverse - TG
Oligo: CTTCGTCATCGGCGGCATCTG	Sequence: JAX / Reagent: IDT	Vgat-ires-cre - Forward
Oligo: CAGGGCGATGTGGAATAGAAA	Sequence: JAX / Reagent: IDT	Vgat-ires-cre - Reverse - WR
Oligo: CCAAAAGACGGCAATATGGT	Sequence: JAX / Reagent: IDT	Vgat-ires-cre - Reverse - TG
Oligo: GACCACCTACAAGGCCAAGA	Sequence: JAX / Reagent: IDT	NuTRAPFlox/Flox - Forward - WT
Oligo: CCAGTTTGGCAATGTCTTCA	Sequence: JAX / Reagent: IDT	NuTRAPFlox/Flox - Reverse - WT
Oligo: CTGGCTTCTGAGGACCG	Sequence: JAX / Reagent: IDT	NuTRAPFlox/Flox - Forward - TG
Oligo: AGCCTGCCCAGA AGACTCC	Sequence: JAX / Reagent: IDT	NuTRAPFlox/Flox - Reverse - TG
Antibogy: Goat anti-GFP (1:200)	Novus	cat# NB100-1770 / RRID: AB_10128178
Antibogy: Rat anti-DAT-Nt (1:1000)	Millipore	cat# MAB369 / RRID: AB_2190413
Antibogy: Rabbit anti-GAD67 (1:100)	Thermo Fisher Scientific	cat# PA5-21397 / RRID: AB_11153284
Antibogy: Donkey anti-goat Alexa Fluor 488 conjugate (1:500)	Jackson ImmunoResearch Labs	cat# 705-545-147 / RRID: AB_2336933
Antibogy: Donkey anti-rabbit Alexa Fluor 594 conjugate (1:500)	Jackson ImmunoResearch Labs	cat# 711-585-152 / RRID: AB_2340621
Antibogy: Donkey anti-rat Alexa Fluor 647 conjugate (1:500)	Jackson ImmunoResearch Labs	cat# 712-605-150 / RRID: AB_2340693
