## Supplemental Table 2 for "Parallel gene expression changes in ventral midbrain dopamine and GABA neurons during normal aging"

### Sheet: Neuronal markers
Neuronal	Dopaminergic	GABAergic	Astrocytic	Microglial	Oligodendrocytic	Endothelial
Adarb2	Aldh1a7	Cbln4	A2m	Abca9	Aatk	Abcc4
Atp1a3	Apba1	Gabra1	Abcd2	Abcc3	Abca2	Abcc6
Bcl11a	Bsn	Gata3	Abhd3	Abi3	Acot7	Abcc9
Cacna2d1	Cacna1c	Gpr101	Acot11	Adap2	Adamts4	Abcg2
Cacna2d3	Cast	Nrp2	Acsbg1	Adora3	Adamtsl4	Ablim1
Cadps	Chrna6	Pvalb	Acsl6	Adrb2	Adi1	Ace2
Calb2	Cpne7	Rxfp3	Adhfe1	Aif1	Ado	Acer2
Caln1	Ddc	Slc32a1	Agt	Aim2	Adssl1	Acvrl1
Cbln2	Drd2	Trh	Aldh1l1	Alox5ap	Agpat4	Adcy4
Celf4	Gabbr1		Aldoc	Ang	Ank3	Ahnak
Celf6	Gabra4		Apoe	Apbb1ip	Anks1b	Akap12
Chgb	Gabrb2		Appl2	Apobec1	Anln	Akr1c14
Chl1	Gch1		Aqp4	Arhgap25	Ano4	Angpt2
Clstn2	Grip2		Arhgef26	Arhgap30	Aplp1	Anxa1
Cnr1	Igf1		Atp13a4	Arhgap4	Apod	Anxa2
Cntnap2	Kcnj6		Atp1a2	Arhgdib	Arhgef10	Apcdd1
Crmp1	Kcnn3		Atp1b2	Arl4c	Arsg	Apold1
Disp2	Ntsr1		Bcan	Atf3	Aspa	Arap3
Dlx1	Pink1		Bmpr1b	B2m	B3galt5	Arhgap18
Dync1i1	Pitx3		Btbd17	B4galt1	Bcas1	Arhgap29
Elavl2	Slc10a4		C4b	Bank1	Bfsp2	Arhgef15
Elmod1	Slc18a2		Cbs	Bin2	Btbd16	Arhgef5
Erbb4	Slc6a3		Chrdl1	Blnk	Ccdc13	Arl4a
Erc2	Th		Cldn10	Btg2	Ccp110	Aspn
Fstl5	Trhr		Clu	Btk	Cd82	Atp10a
Gabra1			Cspg5	C1qa	Cdc42ep2	Atp10d
Gabrg2			Cth	C1qb	Cdh19	Atp13a5
Gad1			Daam2	C1qc	Cdk18	Bcl6b
Gad2			Dbx2	C3ar1	Chn2	Bsg
Gap43			Dclk1	C5ar1	Cldn11	Capg
Glra2			Dio2	Cables1	Cldn14	Casq2
Gpr22			Dtna	Capn3	Cmtm5	Cast
Gria1			Ednrb	Card9	Cnp	Cav1
Hpca			Egfr	Cass4	Cntn2	Ccdc141
Htr3a			Elovl2	Cbr2	Cpm	Cd34
Igf1			Entpd2	Ccdc88b	Cpox	Cd40
Ina			Ephx2	Ccl12	Cryab	Cd93
Kcnb2			Ezr	Ccr1	Csrp1	Cdc42ep3
Kcnc2			F3	Ccr2	Ctsk	Cdh5
Kcnh7			Fabp7	Ccrl2	Dbndd2	Ceacam1
Kcnip1			Fam107a	Cd14	Ddr1	Cgnl1
Kcnip4			Fam20a	Cd180	Desi1	Cldn5
Kcnq5			Fgfr3	Cd300a	Dixdc1	Clec14a
Kif5c			Fjx1	Cd37	Dock10	Clic5
Kit			Fmo1	Cd48	Dock5	Cnn2
L1cam			Fxyd1	Cd52	Dusp15	Cobll1
Lrfn5			Gabrb1	Cd53	Edil3	Col4a1
Mal2			Gabrg1	Cd68	Efhd1	Col4a2
Mllt11			Gas1	Cd74	Efnb3	Csrp2
Nap1l2			Gcnt4	Cd83	Elavl3	Ctla2a
Ndnf			Gdpd2	Cd84	Elovl1	Ctla2b
Ndrg4			Gfap	Cd86	Elovl6	Cxcl12
Necab1			Gja1	Cebpa	Elovl7	Cyyr1
Nell1			Gjb6	Cfh	Eml1	Degs2
Npy			Gldc	Clec5a	Enpp2	Dennd3
Nrip3			Gli2	Clic1	Enpp6	Dlc1
Nrn1			Gli3	Cmtm6	Ephb1	Dll4
Nrxn3			Gpc5	Col27a1	Erbb3	Ebf1
Nsg2			Gpc6	Coro1a	Ermn	Ecm1
Pcsk1			Gpr37l1	Cryba4	Fa2h	Ecm2
Penk			Grin2c	Crybb1	Fah	Edn1
Pnoc			Grm3	Csf1r	Fam57a	Edn3
Prmt8			Gstm1	Csf2rb	Fez1	Efna1
Rab3b			Hapln1	Csf3r	Fgfr2	Egfl7
Rab3c			Hepacam	Cst3	Frmd8	Egflam
Ralyl			Hgf	Ctsc	Gal3st1	Ehd2
Rbfox1			Hsd11b1	Ctsd	Galnt6	Emcn
Reln			Htra1	Ctss	Gamt	Eng
Resp18			Id4	Ctsz	Gas7	Eogt
Rgs8			Igdcc4	Cx3cr1	Gjb1	Epas1
Rims3			Itga7	Cxcl16	Gjc2	Erg
Rit2			Itih3	Cyba	Gjc3	Esam
Robo2			Kcnn3	Cysltr1	Gltp	Esyt1
Rxfp1			Lcat	Cyth4	Gng8	Ets1
Scg2			Lgr6	Dapp1	Gpr17	Fam129a
Serpini1			Lix1	Dennd1c	Gpr37	Fas
Slc17a6			Megf10	Dock8	Gpr62	Fcgrt
Slc2a13			Mfge8	Ebi3	Grb14	Fgd5
Snap25			Mgst1	Elf4	Gsn	Flt1
Snhg11			Mlc1	Entpd1	Gstm2	Flt4
Sp8			Mmd2	Fcer1g	Hapln2	Fn1
Sphkap			Ncan	Fcgr2b	Hhip	Foxc1
Sst			Ndp	Fermt3	Il1rap	Foxf1
Stmn2			Ndrg2	Fes	Insc	Foxf2
Stmn3			Nkain4	Fgd2	Itgb4	Foxq1
Sv2b			Ntrk2	Fyb	Jam3	Fxyd5
Syngr3			Ntsr2	Galnt12	Josd2	Fzd6
Synpr			Nwd1	Gcnt1	Kcna1	Gata2
Syt1			Pamr1	Ggta1	Kctd13	Gbp2
Syt4			Papss2	Glipr1	Klk6	Gbp4
Thsd7b			Pax6	Gm14023	Kndc1	Gbp6
Tmem130			Phkg1	Gmfg	Lgi3	Gcnt2
Trank1			Pla2g7	Gmip	Lpar1	Gimap4
Trim66			Plcd4	Gna15	Lrrn1	Gimap5
Usp29			Pou3f2	Gngt2	Mag	Gimap6
Vip			Ppp1r3c	Golm1	Mal	Gimap8
Vsnl1			Prdx6	Gpr183	Map6d1	Gja4
Vstm2a			Prex2	Gpr34	Mbp	Gjc1
Zmat4			Prodh	Gpr84	Mob3b	Heg1
			Psd2	Grn	Mobp	Higd1b
			Ptprz1	H2-K1	Mog	Hmcn1
			Rfx4	Havcr2	Myo1d	Hmgcs2
			Rgs20	Hck	Ndrg1	Hrct1
			Rorb	Hcls1	Neu4	Hspa12b
			S1pr1	Hexb	Nfasc	Icam2
			Scara3	Hk2	Ninj2	Id1
			Scg3	Hk3	Nipal4	Ifi44
			Sdc4	Hpgd	Nkain1	Ifi47
			Sfxn5	Hpgds	Nkain2	Ifitm1
			Slc14a1	Hvcn1	Nkx6-2	Igfbp7
			Slc15a2	Icam1	Nmral1	Il1r1
			Slc1a2	Ier3	Olfml1	Il2rg
			Slc1a3	Ier5	Olig1	Itga1
			Slc1a4	Ifngr1	Olig2	Itga4
			Slc25a18	Igsf6	Omg	Itm2a
			Slc27a1	Ikzf1	Opalin	Kank3
			Slc30a10	Il10ra	Pacs2	Kcnj8
			Slc38a3	Il16	Pcdh9	Kdr
			Slc39a12	Il17ra	Pde8a	Kitl
			Slc4a4	Il1a	Pdlim2	Klf2
			Slc6a1	Il21r	Pex5l	Lama4
			Slc6a11	Il7r	Phldb1	Lef1
			Slc7a10	Inpp5d	Pigz	Ltbp4
			Slc7a11	Irf5	Plekhb1	Ly6a
			Slc7a2	Irf8	Plekhg3	Ly6c1
			Sorcs2	Itgam	Plekhh1	Ly6e
			Sox9	Itgb2	Pllp	Ly75
			Sparcl1	Itgb5	Plp1	Maoa
			St6galnac5	Junb	Pls1	Marveld2
			Timp4	Kcnk6	Plxnb3	Mecom
			Tlcd1	Kctd12	Ppp1r14a	Mfsd2a
			Tmem47	Klhl6	Ppp1r16b	Mgp
			Tnc	Lag3	Prkcq	Mmrn2
			Tril	Lair1	Prkcz	Msn
			Trim9	Laptm5	Prr18	Msrb3
			Ttpa	Lat2	Prr5l	Myct1
			Ttyh1	Lcp1	Psat1	Myo1b
			Vcam1	Lcp2	Ptgds	Nampt
				Lgmn	Qdpr	Nes
				Lpcat2	Rab33a	Nid1
				Lpxn	Rhog	Nos3
				Lrrc25	Rhou	Nostrin
				Lrrc3	Rtkn2	Nrp1
				Lrrk1	S100b	Ocln
				Lsp1	S1pr5	Osmr
				Lst1	Sec14l5	Palmd
				Ltc4s	Sema4d	Paqr5
				Ly86	Sema5a	Pcp4l1
				Lyl1	Serinc5	Pdgfd
				Lyn	Serpinb1a	Pecam1
				Maf	Sez6l2	Pglyrp1
				Mafb	Sgk2	Pik3r6
				Man2b1	Sh3gl3	Pltp
				Mertk	Shisa4	Podxl
				Mgat4a	Sirt2	Ppic
				Mlxipl	Slain1	Prkch
				Mpeg1	Slc44a1	Prom1
				Mrc1	Slc45a3	Prss23
				Mylip	Slc48a1	Ptprb
				Myo18b	Slco3a1	Rab11fip1
				Myo1f	Sox10	Rai14
				Myo1g	Sox2ot	Ramp2
				Ncf1	Sp7	Rasip1
				Ncf2	Spock3	Rassf9
				Ncf4	Srd5a1	Rgs5
				Nckap1l	St18	Rhoj
				Neurl3	Stmn4	Rnf125
				Nfam1	Syt11	Robo4
				Nfkbia	Sytl2	Rtp4
				Nfkbid	Tmbim1	S100a11
				Nfkbie	Tmeff1	Samd9l
				Nfkbiz	Tmeff2	Scarf1
				Nlrp3	Tmem125	Sema3c
				Olfml3	Tmem151a	Sema3g
				P2ry12	Tmem163	Serpinh1
				P2ry13	Tmem63a	Sgms1
				P2ry6	Tmem88b	Sgms2
				Pald1	Tmod1	Sgpp2
				Parvg	Tnfaip6	She
				Pde3b	Tnni1	Shroom4
				Pdgfb	Tppp	Sigirr
				Pf4	Tppp3	Slc16a1
				Pik3ap1	Tprn	Slc16a4
				Pik3cd	Trim59	Slc19a3
				Pik3cg	Tspan15	Slc22a8
				Pik3r5	Tspan2	Slc2a1
				Pla2g15	Ttll7	Slc35f2
				Plau	Ttyh2	Slc38a5
				Plcb2	Tubb4a	Slc39a8
				Plcg2	Tyro3	Slc40a1
				Pld4	Unc5b	Slc52a3
				Plek	Wnt3	Slc6a6
				Plekho1	Wscd1	Slc7a1
				Pon3		Slc7a5
				Pou2f2		Slc9a3r2
				Ppp1r3b		Slfn5
				Prkcd		Sox17
				Psd4		Sox18
				Psmb8		Sox7
				Ptafr		Sp100
				Ptgs1		Spock2
				Ptpn6		Srgn
				Ptprc		St6galnac2
				Pycard		St8sia4
				Rab3il1		St8sia6
				Rac2		Stap2
				Rasal3		Stra6
				Rassf5		Tagln2
				Rbm47		Tbx3
				Rcsd1		Tek
				Rel		Tfrc
				Rgs10		Tgfbr2
				Rgs2		Thbd
				Rhoh		Thsd1
				Rnase4		Tie1
				Rnf19b		Tm4sf1
				Rps6ka1		Tmem204
				Runx1		Tmem252
				Samsn1		Tmem88
				Sash3		Tnfsf10
				Selplg		Tpm4
				Serpine1		Uaca
				Sgk1		Unc45b
				Sirpa		Ushbp1
				Skap2		Utrn
				Sla		Vim
				Slamf9		Vtn
				Slc11a1		Vwa1
				Slc15a3		Vwf
				Slc16a6		Wfdc1
				Slc25a45		Wwtr1
				Slc2a5		Zic3
				Slc37a2
				Slc7a7
				Slc7a8
				Stab1
				Stat6
				Susd3
				Syk
				Tbxas1
				Tcirg1
				Tec
				Tgfbr1
				Tgif1
				Themis2
				Tifab
				Tlr1
				Tlr13
				Tlr2
				Tlr4
				Tlr7
				Tlr9
				Tmem119
				Tnfaip3
				Tnfaip8l2
				Tnfrsf11a
				Tnfrsf1b
				Trem2
				Ttc7
				Txnip
				Tyrobp
				Uba7
				Ucp2
				Unc93b1
				Vav1
				Was
				Wdfy4
				Zfhx3
				Zfp36
